# A COJEC-chemotherapy resistant model of Th-*ALK(F1174L)/MYCN* neuroblastoma offers insights into tumour immune evasion and development of the bone marrow metastatic niche

**DOI:** 10.64898/2026.09.01.743331

**Authors:** Elizabeth Ruth Tucker, Andrea Lampis, Jacob Househam, Duncan Roberts, Karen Barker, Barbara Martins da Costa, Kevin Greenslade, Sarah Mayfield, Federica Lorenzi, Emma Thorley, Vidur Tandon, Nan Sophia Han, Giulia Emanuelli, Marwane Bourdim, Georgia Martin, Nicholas Willumsen, Marco Pannone, Jeremy Pryce, Paola Angelini, Mariia Yuneva, Ninib Baryawno, Trevor Graham, Sally George, Louis Chesler

## Abstract

Multi-agent COJEC chemotherapy is the main-stay of induction treatment for patients diagnosed with high-risk neuroblastoma. However, at least 10% of patients will be primary refractory to chemotherapy and only 50% achieve 5-year overall survival. The bone marrow is the most frequent site of metastasis in these patients. Novel approaches are required to improve response rates but the inter- and intra-patient tumour heterogeneity and dynamics of the neuroblastoma immune microenvironment makes anticipation of resistance phenotypes incredibly challenging.

We present here a novel immunocompetent C57 Bl/6 model of Th-*ALK(F1174L)/MYCN* neuroblastoma, in which spontaneous abdominal tumours are driven by expression of mutant Anaplastic Lymphoma Kinase and over-expression of Mycn in the neural crest. We have used this model to generate a personalised dosing schedule inducing COJEC-chemotherapy resistance, in which individual mice receive chemotherapy cycles dependent upon the progression of their neuroblastoma tumours. Using both scRNAseq and spatial immunophenotyping gave us extraordinary precision in our comprehensive analysis of the tumour intrinsic and microenvironmental factors associated with COJEC resistance. We found that the resistance phenotype was driven by *Cdk8* upregulation in adrenergic and mesenchymal tumour cells. Infiltration of immunosuppressive myeloid-derived immune cells and remodeling of the tumour-associated stroma further contributed to COJEC resistance. In the bone marrow we observed expansion of neutrophils and evidence of NETosis associated with micro-metastatic disease.

Our results further endorse the development of CDK8-targeting therapeutics for neuroblastoma patients which might boost the anti-tumour immune response. Additional studies will be required to define the roles of neutrophils and neutrophil NETosis in neuroblastoma progression and metastasis. Our C57 Bl/6 model will be pivotal in future preclinical studies of immune-modulating therapeutics.
