## Supplementary Tables for "A COJEC-chemotherapy resistant model of Th-*ALK(F1174L)/MYCN* neuroblastoma offers insights into tumour immune evasion and development of the bone marrow metastatic niche"

### Sheet: Table S1 TSA-Opal fluorophores
		Antigen retrieval	Position in the panel	Opal & dilutions	Ab	Ab dilution	Cat number	Secondary
	Panel One	ER2 20’	3	Opal 520 1:500	pSTAT3	01:50:00	CST, 9145	Novolink Max Polymer (anti-Rabbit) (Leica, RE7260-CE) RTU
		ER1 20’	1	Opal 570 1:500	GATA2	0.25	Sigma/Merck, HPA005633	Novolink Max Polymer (anti-Rabbit) (Leica, RE7260-CE) RTU
		ER1 20’	2	Opal 690 1:200	CD44	0.180556	Sigma/Merck, MAB2137	Immpress HRP reagent kit anti Rat (2B Scientific (Vector), MP-7404-50) RTU
	Panel Two	ER1 20’	2	Opal 520 1:500	NCAM	1.43056	Abcam, ab237708	Novolink Max Polymer (anti-Rabbit) (Leica, RE7260-CE) RTU
		ER1 20’	3	Opal 570 1:500	SOX10	0.111111	Santa Cruz, sc-365692	Horse anti-Mouse IgG (Rat adsorbed)-Biotinylated (Vector Lab, BA-2001) 1:400 + Streptavidin-HRP (Dako, P0397) 1:500
		ER1 20’	1	Opal 690 1:200	TH	0.25	Sigma/Merck, AB152	Novolink Max Polymer (anti-Rabbit) (Leica, RE7260-CE) RTU
	Panel Three	ER1 20’	1	Opal 520 1:500	CD31	0.736111	Abcam, ab182981	Novolink Max Polymer (anti-Rabbit) (Leica, RE7260-CE) RTU
		ER1 20’	2	Opal 570 1:500	VEGFR2A	0.319444	CST, 9698	Novolink Max Polymer (anti-Rabbit) (Leica, RE7260-CE) RTU
		ER2 20’	3	Opal 690 1:500	CD45	0.111111	CST, 70257S	Novolink Max Polymer (anti-Rabbit) (Leica, RE7260-CE) RTU

### Sheet: Table S2  Flow Antibodies
	Anti-mouse Antibodies	Source	Catalogue Number
	CD45	Waters Biosciences	561088
	CD11b	BioLegend	101241
	CD4	Waters Biosciences	568375
	CD8	Waters Biosciences	563234
	Ly6C	BioLegend	128017
	Ly6G	BioLegend	127671
	CD3	BioLegend	100237
	CD49b	Waters Biosciences	741280
	CD19	Waters Biosciences	550992
	PD-L1	BioLegend	124321
	Ki67	Waters Biosciences	561281
	PD1	eBioscience	46-9985-82
	LAG3	BioLegend	125224
	TIM3	Waters Biosciences	753150
	FOXP3	eBioscience	12-4776-42
	GD2	BioLegend	105043
	MHCII	Waters Biosciences	562366
	CD16/CD32	Waters Biosciences	569324
	LIVE/DEAD Fixable Near IR Viability Kit	Invitrogen	L34976

### Sheet: Table S3 Phenocycler
	Antibody name	Vendor	Identifier/clone	Dilution	Exposure time ms
	CD31 - BX002	Akoya Biosciences		1:200	150
	CD44 - BX005	Akoya Biosciences		1:200	150
	MHC II - BX014	Akoya Biosciences		1:300	150
	Granzyme B - BX017	Leinco Technologies		1:200	150
	CD19 - BX020	Akoya Biosciences		1:200	150
	CD21/35 - BX023	Akoya Biosciences		1:200	150
	CD4 - BX026	Akoya Biosciences		1:200	150
	CD8a - BX029	Akoya Biosciences		1:200	150
	Ki67 - BX047	Akoya Biosciences		1:200	150
	NMYC-BX041	Sigma-Aldrich	OP13	1:25	450
	Caspase 3-BX050	Cell Signalling Technologies	5A1E	1:50	450
	CTLA4-BX055	Cell Signalling Technologies	E2V1Z	1:50	300
	CD169 - BX015	Akoya Biosciences		1:200	150
	CD3 - BX021	Akoya Biosciences		1:200	150
	CD11c - BX030	Akoya Biosciences		1:200	150
	LAG3 - BX033	Leinco Technologies		1:200	150
	*F4/80 - BX006	Leinco Technologies		1:300	150
	Ly6g - BX024	Akoya Biosciences		1:200	150
	CD206/MRC1 -BX003	Cell Signalling Technologies	E6T5J	1:200	150
	CD80-BX016	Abcam	Polyclonal	1:50	450
	PD1 - BX027	Leinco Technologies		1:200	150
	CD45 - BX007	Akoya Biosciences		1:200	150
	CD11b - BX025	Akoya Biosciences		1:200	150
	PDL-1 - BX028	Akoya Biosciences		1:200	150
	Ly-6c - BX037	Leinco Technologies		1:200	150
	NKP-46 - BX046	Leinco Technologies		1:200	150
	CD24 - BX022	Akoya Biosciences		1:200	150
	CD45R/B220 -BX010	Akoya Biosciences		1:200	150
	CD38 - BX019	Akoya Biosciences		1:200	150
	H2AX-phosp-BX004	Biolegend	2F3	1:200	150
	GD2-BX013	BD Pharmigen	14G2a	1:50	200
	PHOX2B-BX049	Abcam	EPR14423	1:25	450
